# Direct pathway bias and altered striatal neurogenesis in human iPSC models of 16p11.2 CNVs: Evidence from single-cell and functional analyses

**DOI:** 10.1101/2025.02.26.640425

**Authors:** Marija Fjodorova, Parinda Prapaiwongs, Olena Petter, Ilaria Morella, Zongze Li, Jessica Hall, Ngoc-Nga Vinh, Sara Davies, Jonathan Green, Jeremy Hall, Marianne van den Bree, Riccardo Brambilla, Meng Li

## Abstract

Striatal medium spiny neurons (MSNs) control motor, cognitive, and social domains via direct (dMSNs) and indirect (iMSNs) basal ganglia pathways. Recent genomic analyses implicate striatal circuit dysfunction in neurodevelopmental disorders (NDDs) and highlight MSNs as a newly recognised cell type affected in schizophrenia, yet much NDD research still focuses on cortical interneurons and glutamatergic neurons, leaving MSN involvement understudied. Here, we use human iPSC-derived MSNs to demonstrate high-fidelity striatal development and explore 16p11.2 copy number variants (CNVs) – mutations predisposing carriers to autism spectrum disorder, schizophrenia, intellectual disability and other NDD conditions featuring basal ganglia deficits. By profiling both 16p11.2 duplication and deletion MSNs, we uncover reciprocal changes in MSN neurogenesis kinetics that converge on a dMSN fate bias. These shifts correspond to altered calcium signalling and enhanced firing upon direct-pathway activation. Our findings reveal a previously unappreciated role for MSN subtype imbalances in NDD pathogenesis and open new avenues for therapeutic intervention.
