## Supplemental Table 4 for "Direct pathway bias and altered striatal neurogenesis in human iPSC models of 16p11.2 CNVs: Evidence from single-cell and functional analyses"

### Sheet: Sheet1
Table S4. Additional information on sample numbers and cell lines
Figures	Figure panels	Number of samples (N)	Cell lines (n)
Fig. 3	3B	15 images/set, 3 tech & 3 bio reps / cell line	control (3), 16p11.2dup (3), 16p11.2del (3)
Fig. 3	3D	15 images/set, 6 tech & 3 bio reps / cell line	control (3), 16p11.2dup (3), 16p11.2del (3)
Fig. 3	3E	10 images/set, 3 tech & 3 bio reps / cell line	control (3), 16p11.2dup (3), 16p11.2del (3)
Fig. 3	3G	5 images/set, 3 bio reps / cell line	control (3), 16p11.2dup (3), 16p11.2del (3)
Fig. 3	3H	10 images/set, 3 tech & 3 bio reps / cell line	control (3), 16p11.2dup (3), 16p11.2del (3)
Fig. 3	3J	15 images/set, 3 tech & 3 bio reps / cell line	control (3), 16p11.2dup (3), 16p11.2del (3)
Fig. 3	3M–P	20 images/set, 4 tech reps / cell line; 2 bio reps / dup line; 4 bio reps / ctrl & del lines	control (3), 16p11.2dup (2), 16p11.2del (3)
Fig. S3	S3D	10 images/set, 2 tech & 3 bio reps / cell line	control (3), 16p11.2dup (3), 16p11.2del (3)
Fig. S3	S3F	10 images/set, 2 tech & 3 bio reps / cell line	control (3), 16p11.2dup (3), 16p11.2del (3)
Fig. S3	S3H	10 images/set, 2 tech & 3 bio reps / cell line	control (3), 16p11.2dup (3), 16p11.2del (3)
Fig. S3	S3I	10 images/set, 2 tech & 3 bio reps / cell line	control (3), 16p11.2dup (3), 16p11.2del (3)
Fig. 4	4D (24DIV)	24,654 LGE progenitors; 11,105 nascent MSNs; 3,089 d/iMSN precursors; 11,928 dMSNs; 1,760 iMSNs; 39 Excitatory neurons	control (2), 16p11.2dup (3), 16p11.2del (3)
Fig. 4	4D (40DIV)	12,172 LGE progenitors; 2,368 nascent MSNs; 13,741 d/iMSN precursors; 24,346 dMSNs; 3,799 iMSNs; 199 Excitatory neurons	control (2), 16p11.2dup (3), 16p11.2del (3)
Fig. 4	4F	36,826 LGE progenitors	control (2), 16p11.2dup (3), 16p11.2del (3)
Fig. 4	4G	13,473 nascent MSNs	control (2), 16p11.2dup (3), 16p11.2del (3)
Fig. 4	4H	16,830 d/iMSN precursors	control (2), 16p11.2dup (3), 16p11.2del (3)
Fig. 4	4I	36,274 dMSNs	control (2), 16p11.2dup (3), 16p11.2del (3)
Fig. 4	4J	5,559 iMSNs	control (2), 16p11.2dup (3), 16p11.2del (3)
Fig. 4	4M	10 images/set, 2 tech & 3 bio reps / cell line	control (3), 16p11.2dup (3), 16p11.2del (3)
Fig. 4	4O	100–200 neurons / field of view, 5–7 fields of view, 2–3 tech & 2 bio reps / cell line	control (3), 16p11.2dup (3), 16p11.2del (3)
Fig. 4	4P	100–200 neurons / field of view, 5–7 fields of view, 2–3 tech & 2 bio reps / cell line	control (3), 16p11.2dup (3), 16p11.2del (3)
Fig. S4	S4H	14,874 cells S-phase; 7,829 cells G2M phase; 29,872 cells G1 phase	control (2), 16p11.2dup (3), 16p11.2del (3)
